# Systematic contextual biases in SegmentNT potentially relevant to other nucleotide transformer models

**DOI:** 10.1101/2025.04.09.647946

**Authors:** Mark T. W. Ebbert, Anna Ho, Madeline L. Page, Bram Dutch, Blake K. Byer, Kristen L. Hankins, Hady Sabra, Bernardo Aguzzoli Heberle, Mark E. Wadsworth, Grant A. Fox, Bikram Karki, Caylin Hickey, David W. Fardo, Cody Bumgardner, Yasminka A. Jakubek, Cody J. Steely, Justin B. Miller

**Author notes:** To whom correspondence should be addressed: Mark Ebbert, Justin Miller. Author Disclosures: None. These authors contributed equally and share co-first authorship (Mark T. W. Ebbert, Anna Ho, Madeline L. Page).

## Abstract

Recent advances in large language models (LLMs) have extended to genomic applications, yet model robustness relative to context is unclear. Here, we demonstrate two intrinsic biases (input sequence length and nucleotide position) affecting SegmentNT results, a model included with the Nucleotide Transformer that provides nucleotide-level predictions of biological features. We demonstrate that nucleotide position within the input sequence (beginning, middle, or end) alters the nature of SegmentNT’s raw prediction probabilities, which can be standardized to improve prediction consistency. While longer input sequence length improves model performance, diminishing returns suggest a surprisingly small input length of ∼3,072 nucleotides might be sufficient for many applications. We further identify a 24-nucleotide periodic oscillation in SegmentNT’s prediction probabilities, revealing an intrinsic bias potentially linked to the model’s training tokenization (6-mers) and architecture. We identify potential approaches to account for these biases and provide generalizable insights for utilizing nucleotide-resolution functional prediction models.

---

Foundation models are powerful artificial intelligence models pretrained on large datasets to capture generalized knowledge that can be fine-tuned for specific tasks^1,2^. Such models have significantly advanced multiple fields, including natural language processing^3–6^, computer vision^7–10^, graph learning^11–14^, and protein folding prediction^15^, by leveraging architectures such as convolutional neural networks (CNNs)^16–24^, long short-term memory (LSTM) networks^25–28^, and transformers^29,30^. These successes have driven interest in developing foundation models tailored for genomic applications^31–39^.

One such model, SegmentNT^38^, is a fine-tuned version of the Nucleotide Transformer^39^, developed to predict 14 genomic features at single-nucleotide resolution. Unlike most genomic foundation models that provide sequence-wide predictions, SegmentNT refines its predictions down to individual nucleotides, enabling greater precision in functional annotation. However, little is known about potential underlying biases in that approach and how they affect model performance.

Here, to contribute to improving the utility of powerful models like SegmentNT, we describe two systematic biases—input sequence length and nucleotide position, therein—affecting SegmentNT performance using two of SegmentNT’s feature predictions (intronic and exonic probabilities). We only focus on these two feature predictions because: (1) they are of broad interest, (2) we wanted to provide more in-depth analyses, and (3) they were sufficient to demonstrate the biases. We demonstrate that nucleotide position within the input sequence significantly alters the nature of SegmentNT’s raw probabilities, introducing variability depending on whether the nucleotide appears at the beginning, middle, or end. As alluded to in the SegmentNT publication^38^, we also show that increasing sequence length improves model performance but with diminishing returns, suggesting an optimal input size much smaller than the maximum model input, depending on user needs. We further identify notable discrepancies between SegmentNT and gene annotations that may indicate the model is identifying additional biological characteristics, but further work is needed to determine whether these predictions identify new biology or are inaccuracies. Finally, we identify a 24-nucleotide periodic oscillation in SegmentNT’s probabilities, revealing an inherent bias potentially linked to the model’s training tokenization (6-mers), rotary positional embeddings (RoPE), and U-Net architecture.

SegmentNT and other models demonstrate the power of artificial intelligence and will serve as a major boon to genomic research. Understanding these biases is critical for end users to properly interpret results from SegmentNT (and potentially other genomic foundation models) and to improve training. Our findings provide actionable and generalizable insights to optimize sequence selection for downstream applications, improve foundation model training, and mitigate biases in these important and valuable genomic foundation models.
