## Supplementary data files for "Systematic contextual biases in SegmentNT potentially relevant to other nucleotide transformer models": positions_i_want.txt

GENE	START	NEEDED_POS
ecm1	150508011	150508100
ecm1	150508011	150509757
ecm1	150508011	150511460
ecm1	150508011	150512724
ecm1	150508011	150513480
dpm2	127935095	127937950
dpm2	127935095	127937524
dpm2	127935095	127936600
dpm2	127935095	127936552
dpm2	127935095	127935700
nav2-as5	19502672	19507210
nav2-as5	19502672	19504414
nav2-as5	19502672	19504413
nav2-as5	19502672	19504284
nav2-as5	19502672	19502673
wfdc5	45109452	45115100
wfdc5	45109452	45114998
wfdc5	45109452	45110700
wfdc5	45109452	45110541
wfdc5	45109452	45110002
linc00207	44569340	44569345
linc00207	44569340	44569596
linc00207	44569340	44569657
linc00207	44569340	44571493
linc00207	44569340	44572200
